# SMCHD1 loss triggers DUX4 expression by disrupting splicing in FSHD2

**DOI:** 10.1101/2023.02.27.530258

**Authors:** Eden Engal, Aveksha Sharma, Nadeen Taqatqa, Mercedes Bentata, Shiri Jaffe-Herman, Ophir Geminder, Reyut Lewis, Marc Gotkine, Maayan Salton, Yotam Drier

## Abstract

Structural Maintenance of Chromosomes Flexible Hinge Domain Containing 1 (SMCHD1) is a non-canonical member of the structural maintenance of chromosomes (SMC) protein family involved in the regulation of chromatin structure, epigenetic regulation, and transcription. Mutations in SMCHD1 cause facioscapulohumeral muscular dystrophy type 2 (FSHD2), a rare genetic disorder characterized by progressive muscle weakness and wasting, believed to be caused by aberrant expression of DUX4 in muscle cells. Here we suggest a new role for SMCHD1 as a regulator of alternative splicing in various cell types. We demonstrate how SMCHD1 mutations cause splicing alterations of DNA Methyltransferase 3 Beta DNMT3B which can lead to hypomethylation, DUX4 expression, and FSHD pathogenesis. Analyzing RNA-seq data from muscle biopsies of FSHD2 patients and Smchd1 knocked out cells, we found that hundreds of genes were mis-spliced upon loss of SMCHD1. At least 20% of mis-spliced genes were associated with abnormalities of the musculature. Moreover, we show that mis-spliced exons tend to be bound by SMCHD1, and these exons demonstrate a slower elongation rate, suggesting SMCHD1 binding promotes exon exclusion by slowing RNA polymerase II (RNAPII). Specifically, we discovered that SMCHD1 mutations promote the splicing of the DNMT3B1 isoform of DNMT3B by perturbing RNAPII elongation rate and recruitment of the splicing factor RBM5. The mis-splicing of DNMT3B leads to hypomethylation of the D4Z4 region and DUX4 overexpression. These results suggest that mis-splicing by SMCHD1 may play a major role in FSHD2 pathogenesis by promoting the mis-splicing of different targets including DNMT3B, and highlight the potential for targeting splicing as a therapeutic strategy for this disorder.

**Significance statement:** Our study sheds light on how the loss of SMCHD1 drives the pathogenesis of facioscapulohumeral muscular dystrophy (FSHD), a rare genetic disorder characterized by muscle weakness and wasting. We found that SMCHD1 mutations led to changes in splicing of hundreds of genes, 20% of which were related to muscle abnormalities. We found that SMCHD1 tends to bind mis-spliced exons and that its binding slows down the elongation rate of RNA polymerase II often leading to the exclusion of the exon. One of these targets is DNA Methyltransferase 3 Beta (DNMT3B), and we show that the isoform promoted by SMCHD1 mutations leads to hypomethylation of a repeat region near DUX4 and to DUX4 overexpression, a known cause for FSHD. Our results provide insight into the molecular mechanisms underlying this disorder, and suggest splicing modulation as a therapeutic strategy for FSHD.
