## Supplementary material for "SMCHD1 loss triggers DUX4 expression by disrupting splicing in FSHD2": Table S4

### Sheet: גיליון1
Supplementary Table S4: Primers used in this study
Primer name	Species	Description	Sequence
F_CyclophA	Human	Endogenouse control for qPCR	GTCAACCCCACCGTGTTCTT
R_CyclophA	Human		CTGCTGTCTTTGGGACCTTGT
f-SMCHD1	Human	SMCHD1 expression	ACCCAGAAAAACCCGTTCGT
r-SMCHD1	Human		GTTTCTGCATTTGCTGGGGG
F-DNMT3B-tot	Human	DNMT3B expression	AAGAGCAGCCTGGAAGATGG
R-DNMT3B-tot	Human		ACAGCTCAAGGAAGCGATCC
F-DNMT3B-ex3_ex4	Human	DNMT3B exon 5 inclusion	CTGCTAAGCTACACACAGGAC
R-DNMT3B-ex5	Human		GGACTCGTCCACATGGTTG
F-DNMT3B-ex21_22	Human	DNMT3B exon 21-22 inclusion	TGCACTGAGCTCGAAAGGAT
R-DNMT3B-ex23	Human		AAGAGGTGTCGGATGACAGG
F-DNMT3B-exc21	Human	DNMT3B exon 21-22 exclusion	ACCCGGGATGAACAGGATCT
R-DNMT3B-exc21	Human		TAGTCCTTCAGAGGGGCGAA
F-DNMT3B-ex18	Human	DNMT3B exon 21-22 inclusion- semi quantitive PCR	ATGAAGGTTGGCGACAAGAG
R-DNMT3B-ex23	Human		AAGAGGTGTCGGATGACAGG
F-DNMT3B-ex3	Human	DNMT3B exon 5 inclusion- semi quantitive PCR	GAAGATCAAGCTCGCGACTC
R-DNMT3B-ex6	Human		AGTTGTGTCCTCTGTGTCGTCT
F-TCOF1-tot	Human	TCOF1 expression	AGGGACAATTTCAGCCCCTG
R-TCOF1-tot	Human		CTGGTGGCTTCACCTTGGAT
F-TCOF1-ex17_18	Human	TCOF1 exon 17 inclusion	CTGTGACCTCTGCCCAGAAG
R-TCOF1-ex19	Human		GGCCAGCTGGACTACGATTA
F-PDLIM5-tot	Human	PDLIM5 expression	GGCCAAACCAAGGAGTACCT
R-PDLIM5-tot	Human		GAGTTCGTTTCCCTGCTGGA
F-PDLIM5-ex5	Human	PDLIM5 exon 6 inclusion	ACAGTCACCAGCGTGTGTTC
R-PDLIM5-ex6_7	Human		TGTGTTTTCTTGGTGGGCGT
f-TCF7L2-total	Human	TCF7L2 expression	TGCTTCCATGTCCAGGTTCC
r-TCF7L2-total	Human		TGTTGGTGTGACTATGGCCG
f-TCF7L2-ex3_5	Human	TCF7L2 exon 4 exclusion	CCACCGCCCGAACCTAT
r-TCF7L2-ex5	Human		GACAATGTGTGCCGGTGAT
F-SYNCRIP-total	Human	SYNCRIP expression	AGATGGTGCTGTCAAGGCTA
R-SYNCRIP-total	Human		TCTGGTGGCTTGGCAAAAAC
F-NOVA2-total	Human	NOVA2 expression	CAGCAACACGGGAGAGGAAG
R-NOVA2-total	Human		CCTGTACTAGGCATACCCGC
F-HNRNPH2-total	Human	HNRNPH2 expression	CCCGGTATCGTTAGAGCTACA
R-HNRNPH2-total	Human		TCACCACTTGGTCTGCCTTC
F-PTBP2-total	Human	PTBP2 expression	ACTAGCAACCGAGGAAGCAG
R-PTBP2-total	Human		TGCCTGAGCACGTTGGTTTA
F-tot-RBM5	Human	RBM5 expression	TTGATGCCGGCACTGTGAAT
R-tot-RBM5	Human		ACTTTCGTCCCAAGCCAGAG
F-ELAVL3-total	Human	ELAVL3 expression	GACCAGGTCACAGGTGTCTC
R-ELAVL3-total	Human		GCGGATGACTGGTAGAGGTG
F-DNMT3B-4	Human	DNMT3B pre-mRNA intron 4	CGCTTGGCCAGATTTTTATT
R-DNMT3B-4	Human		GTAGGGTGGCCAGCTAGGAT
F-DNMT3B-21	Human	DNMT3B pre-mRNA intron 21	CTCGATCAAACAGGGGAAAA
R-DNMT3B-21	Human		GAGCTCAGTGCACCACAAAA
F-mGAPDH	Mouse	Endogenouse control for qPCR	GTGAGGCCGGTGCTGAGTATGTC
R-mGAPDH	Mouse		GGCAGAAGGGGCGGAGATGAT
F-smchd1-mm	Mouse	Smchd1 expression	CCCTGGGCAACATTTTCAGC
R-smchd1-mm	Mouse		GGGGTTCCATGGCAATCTGA
F-tcof-tot-mm	Mouse	Tcof1 expression	AGAGCGGCCAGAAGAGTTTC
R-tcof-tot-mm	Mouse		GCCAAGCTCTGAGGTCTGTT
F-tcof-ex16-mm	Mouse	Tcof1 exon 17 inclusion	CAGGTCAGAGCTGCCTCAG
R-tcof-inc-mm	Mouse		GCAGGCTGGGAGATAGCAT
F-tot-Lrig1-mm	Mouse	Lrig1 expression	ACCTGTCCTTGGAAGTGCTG
R-tot-Lrig1-mm	Mouse		ACCGCGACAGACCATCAAAT
F-ex17inc-Lrig1-mm	Mouse	Lrig1 exon 17 inclusion	GCAGGAAACTGTGGTCAGGA
R-ex17inc-Lrig1-mm	Mouse		AGCCACTGTGTGCTGTTGTA
F-ncoa4-tot-mm	Mouse	Ncoa4 expression	GTGTGCTTGGAGAGACTGGG
R-ncoa4-tot-mm	Mouse		GCCACTGGATGCTGACTTCT
F-ncoa4-ex5-mm	Mouse	Ncoa4 exon 7 inclusion	CACCACATTTGGATCCCTTA
R-ncoa4-inc-mm	Mouse		TACAGCTGTGCCACTGGATG
F-tot-pdlim5-mm	Mouse	Pdlim5 expression	TCTGAAGGATGGTGGCAAGG
R-tot-pdlim5-mm	Mouse		CTGCAGCTGAAGCTCTTTGT
F-ex6-pdlim5-mm	Mouse	Pdlim5 exon 8 inclusion	AAACGGCTGATTGAGGACAC
R-ex8-pdlim5-mm	Mouse		TCCGTTCTTAAGGGGGTCTT
F-tot-Rreb1-mm	Mouse	Rreb1 expression	ACATCCGTCAGCACAACACA
R-tot-Rreb1-mm	Mouse		ACCAGCATGTGACGATCCAG
F-ex10inc-Rreb1-mm	Mouse	Rreb1 exon 10 inclusion	CACAAGCAGCTTCCCAGAGA
R-ex10inc-Rreb1-mm	Mouse		CACCAGGCCTGAGAGATTCG
F-Kif7_total	Mouse	Kif7 expression	CATCCTGGCCAAGAAGGAGG
R-Kif7_total	Mouse		TTCATTTAGGGCCTGGCTGG
F-Kif7-ex15_16	Mouse	Kif7 exon 17 expression	GCAAGTATTTTGACAAGGTG
R-Kif7-ex17	Mouse		TGCCTCTTGCTGTCTGCTAA
F-Dnmt3b-total	Mouse	Dnmt3b expression	TGAGCCACCCAAGTTGTACC
R-Dnmt3b-total	Mouse		GAGCACCAAGTACCCCGTTG
F-Dnmt3b-ex6_ex7	Mouse	Dnmt3b exon 6 inclusion	AGTTTCCGGCTACCAGGTCT
R-Dnmt3b-ex7	Mouse		CTGACGCTCTTAGGTGTCAC
F-ncoa1-tot-mm	Mouse	Ncoa1 expression	AGGACCAGGACTAGTTCCCC
R-ncoa1-tot-mm	Mouse		GCTGGAGCAGAGAGCTTTGA
F-ncoa1-inc-mm	Mouse	Ncoa1 exon 11 inclusion	GCCTCCAGCCCATCCTAT
R-ncoa1-ex12-mm	Mouse		ATGGGCTGGAGAGATACCAG
Tcf7l2-F-tot	Mouse	Tcf7l2 expression	ACACTTCACCCCGGGAAATC
Tcf7l2-R-tot	Mouse		AGGCTGACCTTGCTGTGGTA
Tcf7l2-F-ex4	Mouse	Tcf7l2 exon 4 inclusion	CAATCCGGCAGCACTCATTAC
Tcf7l2-R-ex5	Mouse		TCTGCTCTGGAGGCTTCCTG
F-tot-Plxna3-mm	Mouse	Plxna3 expression	GGTCGATGGCTCTCAGGATG
R-tot-Plxna3-mm	Mouse		GAGTTGGCTCACCTGCTTCT
F-ex2inc-Plxna3-mm	Mouse	Plxna3 exon 2 inclusion	CAGGCCTGTCCCTCGTTA
R-ec2inc-Plxna3-mm	Mouse		ACGGCACCTACAAACACCTC
